# Human-specific remodeling of an endogenous retrovirus shapes structural diversity at acrocentric nucleolar organizer regions

**DOI:** 10.64898/2026.09.11.751073

**Authors:** Mohammad Waseem, Amit Datta, Hudson O’Neill, Azait Imtiaz, Rafael Contreras-Galindo

## Abstract

Human acrocentric short arms harbor K111, an endogenous retrovirus that became an integral component of nucleolar organizer region (NOR)-associated architecture across all five acrocentric chromosome types. Here we combine complete human and primate genomes, haplotype-resolved population assemblies and parent-offspring trios to reconstruct its evolution and transmission. Predominantly full-length ancestral elements underwent human-specific expansion and remodeling, generating recurrent mosaics and individual-specific multicopy configurations. Population structural variation is concentrated in surrounding satellite landscapes rather than within K111-derived sequences themselves. Trio-resolved genomes reveal direct parental transmission, single-parent remodeling and, crucially, maternal-paternal remodeling in distinct configurations: large reciprocal domains with contrasting parental affinities and de novo sequence exchange within an offspring locus. Raw long reads support both maternal-paternal configurations. K111-derived loci associate with nucleolin-positive compartments. Together, these findings establish K111 as an evolutionarily dynamic component and molecular record of acrocentric NOR architecture, revealing unrecognized remodeling and sequence generation across human generations.

---

The short arms of human acrocentric chromosomes 13, 14, 15, 21 and 22 contain nucleolar organizer regions (NORs), which harbor ribosomal DNA (rDNA) arrays and organize nucleolus formation. Their repetitive composition and extensive sequence similarity historically prevented complete assembly. Telomere-to-telomere and pangenome assemblies have now resolved complex domains containing rDNA, satellite DNA and segmental duplications and revealed extensive homology among nonhomologous acrocentric chromosomes.^1,2^ Population-scale analyses further identified pseudo-homologous regions consistent with recurrent interchromosomal exchange.^3^

Comparative and pedigree studies have extended this view. Complete great-ape genomes reveal lineage-specific reorganization of NOR-bearing chromosomes and their surrounding repeat landscapes.^4^ In humans, conventional allelic recombination is strongly depleted across acrocentric short arms, yet exchange can occur within highly homologous domains. A recent multigenerational study identified de novo ectopic recombination between chromosomes 13 and 21 within an approximately 630-kb region of high sequence identity.^5^ Together, these observations suggest that acrocentric exchange may depend on local sequence architecture and homology rather than uniformly elevated recombination.

K111 is an endogenous retrovirus with an unusual history within this genomic environment. Originally identified as a multicopy sequence related to HERV-K(HML-2), K111 is enriched in centromeric and pericentromeric repeat DNA.^6,7^ Its presence in Pan indicates that the ancestral K111 integration predates the Homo–Pan divergence.^6,7^ These studies also proposed subsequent K111 expansion through recombination and identified related K111/K222 forms.^6,7^ Population studies later revealed variation in K111 copy number and presence.^8^ However, these studies could not resolve the chromosomes carrying these elements, their complete sequence contexts or surrounding repeat architectures.^6–8^ Sequence analysis of human NOR distal-junction regions subsequently placed K111 within centromere repeat (CER)-containing architecture adjacent to rDNA.^9^

Complete acrocentric assemblies now allow K111-family diversification to be examined at chromosome and haplotype resolution and distinguished from remodeling of the larger NOR-associated domains in which these sequences reside. K111 is particularly informative because ancestral K111 and derived K111-family forms can be followed together with their surrounding repeat architecture.

Here we reconstruct K111 evolution across human and great-ape acrocentric chromosomes using comparative genomics, population-scale analyses, parent-offspring trios and cellular imaging. We show that K111 expanded across acrocentric chromosomes in the Homo-Pan ancestral lineage and subsequently underwent extensive human-specific remodeling, producing recurrent sequence mosaics and multicopy configurations across all five human acrocentrics. Trio-resolved analyses further uncover direct parental transmission, single-parent remodeling and maternal-paternal sequence exchange, establishing K111 as a molecular record connecting great-ape evolution, human population diversity and the generation of new acrocentric sequence architectures across generations.
