## Supplementary material for "Human-specific remodeling of an endogenous retrovirus shapes structural diversity at acrocentric nucleolar organizer regions": Source Data_Extended Data Figure 4

### Sheet: Summary
Panel	Chromosome	Element	Start	End	Element length bp	Window start	Window end	SV starts in window	INS	DEL	INV	SV starts in element	SV spans overlapping element
a	chr13	K222	5381823	5388076	6253	5329949	5439949	90	40	50	0	3	3
b	chr14	soloLTR	1698125	1699093	968	1643609	1753609	138	40	97	1	0	1
c	chr15	K111	2092086	2101275	9189	2041680	2151680	168	42	125	1	1	3
d	chr21	soloLTR	2704538	2705506	968	2650022	2760022	110	44	66	0	0	0
e	chr22	truncated soloLTR	4408446	4409319	873	4353882	4463882	26	9	17	0	0	0

### Sheet: a_chr13
POS	SVTYPE	SVLEN_bp	END	AF	Inside focal element
5331506	DEL	-271	5331777	0.00144823	no
5342074	DEL	-53	5342127	0.284938	no
5342135	INS	32	5342135	0.179218	no
5342353	DEL	-73	5342426	0.0104996	no
5342361	INS	24	5342361	0.00289645	no
5343961	INS	439	5343961	0.00181028	no
5343961	INS	147	5343961	0.00108617	no
5344122	DEL	-147	5344269	0.00108617	no
5344305	INS	873	5344305	0.0365677	no
5344415	INS	147	5344415	0.00941347	no
5344415	INS	438	5344415	0.107531	no
5344415	INS	438	5344415	0.00108617	no
5344538	INS	291	5344538	0.00362056	no
5348448	DEL	-20	5348468	0.0930485	no
5348456	INS	44	5348456	0.0267922	no
5348671	DEL	-73	5348744	0.0177408	no
5348685	INS	20	5348685	0.00506879	no
5350076	DEL	-147	5350223	0.00217234	no
5350248	INS	147	5350248	0.00181028	no
5350279	INS	438	5350279	0.00217234	no
5350342	DEL	-144	5350486	0.00144823	no
5350487	INS	144	5350487	0.00144823	no
5350511	INS	291	5350511	0.0593773	no
5350511	INS	582	5350511	0.00325851	no
5350733	INS	438	5350733	0.00398262	no
5350856	INS	290	5350856	0.0224475	no
5353426	DEL	-1406	5354832	0.000724113	no
5354711	DEL	-116	5354827	0.170891	no
5354829	INS	20	5354829	0.0025344	no
5355027	INS	24	5355027	0.00398262	no
5355040	DEL	-82	5355122	0.000724113	no
5356439	DEL	-147	5356586	0.00144823	no
5356709	DEL	-144	5356853	0.00905141	no
5356731	DEL	-435	5357166	0.000724113	no
5356850	DEL	-291	5357141	0.00144823	no
5356899	INS	582	5356899	0.000724113	no
5356937	INS	291	5356937	0.00144823	no
5361913	INS	125	5361913	0.00181028	no
5361913	DEL	-62	5361975	0.00434468	no
5362039	INS	62	5362039	0.132513	no
5363193	DEL	-21	5363214	0.00687907	no
5369542	INS	48	5369542	0.127444	no
5369929	INS	48	5369929	0.231354	no
5370251	DEL	-96	5370347	0.0463432	no
5370547	DEL	-48	5370595	0.292542	no
5370862	DEL	-48	5370910	0.000724113	no
5371047	DEL	-123	5371170	0.00108617	no
5371143	DEL	-576	5371719	0.00470673	no
5371607	DEL	-2688	5374295	0.0220854	no
5371653	DEL	-96	5371749	0.000724113	no
5371719	INS	48	5371719	0.127082	no
5371801	DEL	-48	5371849	0.00434468	no
5371849	DEL	-525	5372374	0.00144823	no
5371891	DEL	-96	5371987	0.00108617	no
5372008	INS	48	5372008	0.220854	no
5372232	INS	97	5372232	0.000724113	no
5373446	INS	96	5373446	0.0506879	no
5374302	DEL	-48	5374350	0.000724113	no
5374417	INS	48	5374417	0.107169	no
5374990	INS	48	5374990	0.000724113	no
5375675	INS	706	5375675	0.00362056	no
5376871	INS	144	5376871	0.126358	no
5377446	INS	26	5377446	0.00144823	no
5377612	DEL	-96	5377708	0.00144823	no
5379591	INS	45	5379591	0.00108617	no
5380762	INS	22	5380762	0.00108617	no
5380937	DEL	-46	5380983	0.000724113	no
5380955	INS	48	5380955	0.00144823	no
5381149	DEL	-48	5381197	0.00325851	no
5382782	DEL	-2775	5385557	0.000724113	yes
5387876	DEL	-36833	5424709	0.000724113	yes
5388062	DEL	-1978	5390040	0.174149	yes
5388827	DEL	-48	5388875	0.00615496	no
5389372	DEL	-48	5389420	0.00362056	no
5389943	DEL	-96	5390039	0.0228096	no
5390695	DEL	-48	5390743	0.00108617	no
5390951	DEL	-141	5391092	0.00144823	no
5391688	DEL	-49	5391737	0.00289645	no
5393704	DEL	-960	5394664	0.000724113	no
5394403	DEL	-48	5394451	0.0858074	no
5394818	DEL	-2736	5397554	0.00325851	no
5394871	DEL	-48	5394919	0.0083273	no
5395295	DEL	-96	5395391	0.0177408	no
5396446	DEL	-48	5396494	0.0025344	no
5423261	DEL	-48	5423309	0.0883418	no
5423293	DEL	-192	5423485	0.00398262	no
5423537	DEL	-480	5424017	0.00181028	no
5424514	DEL	-53	5424567	0.00144823	no
5426495	INS	22	5426495	0.0995655	no
5426745	INS	20	5426745	0.0025344	no

### Sheet: b_chr14
POS	SVTYPE	SVLEN_bp	END	AF	Inside focal element
1659198	DEL	-46	1659244	0.0141202	no
1659449	DEL	-29	1659478	0.00217234	no
1659519	INS	58	1659519	0.00398262	no
1661055	INS	25	1661055	0.00470673	no
1664159	DEL	-156	1664315	0.00434468	no
1664363	DEL	-147	1664510	0.00398262	no
1666888	DEL	-57	1666945	0.00181028	no
1667883	DEL	-25	1667908	0.00506879	no
1670243	DEL	-54	1670297	0.00724113	no
1674621	INS	62	1674621	0.0057929	no
1674711	DEL	-62	1674773	0.00905141	no
1675962	INS	21	1675962	0.0463432	no
1681923	DEL	-16403	1698326	0.0108617	no
1682917	DEL	-48	1682965	0.00181028	no
1685871	DEL	-20	1685891	0.0104996	no
1686155	DEL	-192	1686347	0.0025344	no
1687398	DEL	-48	1687446	0.00108617	no
1689222	DEL	-48	1689270	0.00362056	no
1691313	DEL	-192	1691505	0.0177408	no
1691593	DEL	-193	1691786	0.0119479	no
1691853	DEL	-48	1691901	0.00615496	no
1693448	DEL	-144	1693592	0.000724113	no
1693821	DEL	-960	1694781	0.0202752	no
1694376	DEL	-720	1695096	0.00108617	no
1695219	DEL	-144	1695363	0.000724113	no
1697289	DEL	-96	1697385	0.00108617	no
1699460	DEL	-48	1699508	0.00217234	no
1699844	DEL	-48	1699892	0.0162925	no
1700418	DEL	-3201	1703619	0.00868936	no
1700960	DEL	-96	1701056	0.0108617	no
1701749	DEL	-48	1701797	0.000724113	no
1701801	INS	1196	1701801	0.00108617	no
1702602	INS	333	1702602	0.0181028	no
1702770	DEL	-1584	1704354	0.00108617	no
1702803	INS	240	1702803	0.00289645	no
1702965	INS	48	1702965	0.000724113	no
1703009	INS	240	1703009	0.0213613	no
1703984	DEL	-96	1704080	0.401159	no
1704554	DEL	-48	1704602	0.00217234	no
1704816	DEL	-336	1705152	0.383056	no
1704872	INS	48	1704872	0.00108617	no
1705060	DEL	-48	1705108	0.025344	no
1705223	DEL	-1200	1706423	0.0568429	no
1705736	DEL	-192	1705928	0.0115858	no
1705851	DEL	-48	1705899	0.0347574	no
1706440	DEL	-575	1707015	0.000724113	no
1706743	DEL	-96	1706839	0.0123099	no
1706936	DEL	-3185	1710121	0.00108617	no
1706966	DEL	-48	1707014	0.0662563	no
1707649	DEL	-11752	1719401	0.0543085	no
1707655	DEL	-7243	1714898	0.00144823	no
1707665	INS	286	1707665	0.0944967	no
1707665	INS	144	1707665	0.0057929	no
1707718	DEL	-2032	1709750	0.0307748	no
1708181	INS	48	1708181	0.00181028	no
1708491	DEL	-48	1708539	0.00362056	no
1708687	INS	96	1708687	0.0981173	no
1709194	DEL	-384	1709578	0.00108617	no
1709944	DEL	-191	1710135	0.00398262	no
1710129	DEL	-1925	1712054	0.00144823	no
1710472	DEL	-813	1711285	0.0286025	no
1710720	DEL	-96	1710816	0.00108617	no
1710724	INS	48	1710724	0.00217234	no
1710986	DEL	-48	1711034	0.510138	no
1711739	DEL	-47	1711786	0.000724113	no
1712086	INV	1353	1713439	0.00144823	no
1712124	DEL	-2529	1714653	0.0228096	no
1714306	DEL	-48	1714354	0.00615496	no
1714367	INS	48	1714367	0.000724113	no
1715029	DEL	-239	1715268	0.032223	no
1715175	DEL	-4222	1719397	0.00144823	no
1715553	DEL	-526	1716079	0.00796524	no
1715839	DEL	-240	1716079	0.0325851	no
1716671	DEL	-96	1716767	0.00325851	no
1717545	INS	96	1717545	0.00181028	no
1717796	INS	48	1717796	0.124185	no
1717837	DEL	-48	1717885	0.0057929	no
1718123	INS	48	1718123	0.108255	no
1719499	INS	48	1719499	0.0394642	no
1719601	DEL	-3848	1723449	0.0687907	no
1719882	DEL	-860	1720742	0.0601014	no
1719973	DEL	-144	1720117	0.000724113	no
1720688	DEL	-48	1720736	0.000724113	no
1721296	DEL	-383	1721679	0.000724113	no
1721626	INS	48	1721626	0.0148443	no
1721778	DEL	-63	1721841	0.000724113	no
1722640	DEL	-96	1722736	0.0166546	no
1725248	INS	621	1725248	0.0152064	no
1725722	DEL	-48	1725770	0.0220854	no
1726010	INS	96	1726010	0.00108617	no
1727393	DEL	-48	1727441	0.121289	no
1728390	DEL	-192	1728582	0.119841	no
1728791	DEL	-96	1728887	0.115496	no
1728881	DEL	-48	1728929	0.129978	no
1729389	INS	144	1729389	0.120565	no
1729409	INS	288	1729409	0.00289645	no
1729443	DEL	-718	1730161	0.0119479	no
1729606	INS	48	1729606	0.321868	no
1730195	INS	46	1730195	0.00506879	no
1730320	DEL	-48	1730368	0.25344	no
1730322	DEL	-1057	1731379	0.0115858	no
1730771	DEL	-96	1730867	0.000724113	no
1731377	INS	48	1731377	0.380521	no
1731899	DEL	-48	1731947	0.00217234	no
1731969	DEL	-48	1732017	0.00144823	no
1733481	DEL	-48	1733529	0.214699	no
1734304	DEL	-48	1734352	0.248371	no
1736177	DEL	-6471	1742648	0.0307748	no
1736994	DEL	-192	1737186	0.000724113	no
1737622	DEL	-96	1737718	0.0162925	no
1738074	DEL	-96	1738170	0.0271542	no
1738418	DEL	-47	1738465	0.038378	no
1738587	INS	1294	1738587	0.428313	no
1738705	INS	48	1738705	0.00217234	no
1738705	DEL	-384	1739089	0.00181028	no
1739564	DEL	-96	1739660	0.00181028	no
1742239	INS	727	1742239	0.00470673	no
1742644	DEL	-48	1742692	0.274801	no
1744040	DEL	-240	1744280	0.0394642	no
1744045	INS	288	1744045	0.0184649	no
1744281	INS	287	1744281	0.0025344	no
1744443	INS	288	1744443	0.0170167	no
1744686	INS	288	1744686	0.00108617	no
1745714	DEL	-48	1745762	0.0539464	no
1746698	DEL	-48	1746746	0.0213613	no
1747035	INS	48	1747035	0.47719	no
1747231	DEL	-48	1747279	0.0166546	no
1747714	INS	96	1747714	0.259957	no
1747817	INS	96	1747817	0.00398262	no
1748218	DEL	-96	1748314	0.00217234	no
1748612	INS	48	1748612	0.0238957	no
1749394	DEL	-144	1749538	0.0133961	no
1751832	INS	96	1751832	0.0112238	no
1751833	DEL	-48	1751881	0.000724113	no
1752410	DEL	-48	1752458	0.00217234	no
1752526	DEL	-49	1752575	0.000724113	no
1752810	DEL	-48	1752858	0.0944967	no
1752912	DEL	-575	1753487	0.00181028	no

### Sheet: c_chr15
POS	SVTYPE	SVLEN_bp	END	AF	Inside focal element
2042350	DEL	-21	2042371	0.0083273	no
2042430	INS	60	2042430	0.012672	no
2044368	DEL	-291	2044659	0.00362056	no
2044543	DEL	-291	2044834	0.213613	no
2044574	INS	729	2044574	0.00108617	no
2044611	DEL	-435	2045046	0.00543085	no
2046568	DEL	-36	2046604	0.00108617	no
2049012	DEL	-52	2049064	0.116944	no
2049036	INS	36	2049036	0.00362056	no
2049229	INS	24	2049229	0.00181028	no
2049906	DEL	-248	2050154	0.0170167	no
2051005	DEL	-291	2051296	0.00144823	no
2051361	DEL	-291	2051652	0.0550326	no
2051889	INS	22	2051889	0.00289645	no
2053023	DEL	-20	2053043	0.00181028	no
2055565	INS	63	2055565	0.00289645	no
2055587	DEL	-72	2055659	0.325851	no
2055698	DEL	-28	2055726	0.00108617	no
2055709	INS	48	2055709	0.0057929	no
2055899	INS	21	2055899	0.00108617	no
2056859	DEL	-360	2057219	0.00977552	no
2057086	DEL	-294	2057380	0.00181028	no
2057302	DEL	-147	2057449	0.00108617	no
2057855	DEL	-291	2058146	0.0524982	no
2057897	INS	582	2057897	0.00181028	no
2058072	DEL	-291	2058363	0.013034	no
2060386	DEL	-57	2060443	0.00289645	no
2061381	DEL	-25	2061406	0.00362056	no
2062440	DEL	-28	2062468	0.00796524	no
2063750	DEL	-53	2063803	0.00470673	no
2068126	INS	62	2068126	0.0354815	no
2068216	DEL	-62	2068278	0.0358436	no
2069470	DEL	-21	2069491	0.156046	no
2075449	DEL	-16838	2092287	0.0300507	no
2075824	DEL	-48	2075872	0.301231	no
2075951	DEL	-238	2076189	0.00217234	no
2075995	DEL	-48	2076043	0.000724113	no
2076062	DEL	-338	2076400	0.000724113	no
2076753	DEL	-196	2076949	0.00289645	no
2080228	DEL	-47	2080275	0.0115858	no
2080444	DEL	-192	2080636	0.00434468	no
2081003	DEL	-48	2081051	0.00434468	no
2081687	DEL	-48	2081735	0.000724113	no
2084637	DEL	-479	2085116	0.00108617	no
2085317	DEL	-242	2085559	0.00144823	no
2085863	DEL	-3209	2089072	0.00398262	no
2086804	DEL	-144	2086948	0.057567	no
2087976	DEL	-48	2088024	0.000724113	no
2088315	DEL	-336	2088651	0.00651702	no
2088829	DEL	-241	2089070	0.000724113	no
2089278	DEL	-144	2089422	0.000724113	no
2089479	DEL	-574	2090053	0.0738595	no
2091255	DEL	-96	2091351	0.00325851	no
2092085	DEL	-8222	2100307	0.0101376	no
2098850	DEL	-24	2098874	0.0289645	yes
2101662	DEL	-48	2101710	0.000724113	no
2102026	DEL	-48	2102074	0.211079	no
2102047	INS	48	2102047	0.000724113	no
2102571	DEL	-48	2102619	0.000724113	no
2102860	INS	48	2102860	0.108255	no
2103142	DEL	-96	2103238	0.00108617	no
2105994	DEL	-48	2106042	0.294352	no
2106202	DEL	-99	2106301	0.0369298	no
2106737	DEL	-25974	2132711	0.000724113	no
2106786	INS	48	2106786	0.270818	no
2106857	DEL	-17060	2123917	0.000724113	no
2107023	DEL	-384	2107407	0.0025344	no
2107407	DEL	-1297	2108704	0.0144823	no
2107448	DEL	-48	2107496	0.223389	no
2107965	DEL	-49	2108014	0.1937	no
2107968	DEL	-241	2108209	0.0104996	no
2108704	DEL	-9120	2117824	0.00434468	no
2109024	DEL	-96	2109120	0.00760319	no
2109249	DEL	-48	2109297	0.0267922	no
2109615	DEL	-4785	2114400	0.0275163	no
2110596	INV	417	2111013	0.00796524	no
2112374	DEL	-4624	2116998	0.000724113	no
2112420	DEL	-48	2112468	0.00760319	no
2114388	DEL	-480	2114868	0.00144823	no
2114693	DEL	-433	2115126	0.0289645	no
2115306	DEL	-144	2115450	0.00398262	no
2115506	DEL	-1840	2117346	0.0300507	no
2116472	INS	96	2116472	0.00289645	no
2117707	DEL	-192	2117899	0.0275163	no
2118498	DEL	-96	2118594	0.00325851	no
2118771	DEL	-48	2118819	0.564084	no
2119657	INS	47	2119657	0.00108617	no
2119891	INS	48	2119891	0.00181028	no
2121010	DEL	-5218	2126228	0.00144823	no
2122202	DEL	-48	2122250	0.00325851	no
2122856	DEL	-239	2123095	0.019551	no
2123237	INS	96	2123237	0.000724113	no
2123380	DEL	-525	2123905	0.000724113	no
2123665	DEL	-240	2123905	0.0177408	no
2123878	DEL	-7446	2131324	0.000724113	no
2123959	DEL	-724	2124683	0.000724113	no
2124514	INS	96	2124514	0.000724113	no
2125224	INS	48	2125224	0.00434468	no
2125610	DEL	-48	2125658	0.0141202	no
2125936	INS	48	2125936	0.00108617	no
2126003	DEL	-48	2126051	0.0123099	no
2127419	DEL	-48	2127467	0.00687907	no
2127634	DEL	-48	2127682	0.00398262	no
2127850	DEL	-860	2128710	0.00362056	no
2128153	DEL	-9248	2137401	0.00217234	no
2128235	INS	719	2128235	0.00289645	no
2128907	DEL	-765	2129672	0.00398262	no
2129557	DEL	-46	2129603	0.0155684	no
2129992	DEL	-48	2130040	0.00687907	no
2130597	INS	48	2130597	0.000724113	no
2130655	DEL	-96	2130751	0.12672	no
2131202	DEL	-1150	2132352	0.000724113	no
2131548	DEL	-48	2131596	0.00434468	no
2131939	INS	264	2131939	0.143374	no
2131983	DEL	-96	2132079	0.00398262	no
2132318	INS	48	2132318	0.0108617	no
2132318	DEL	-48	2132366	0.000724113	no
2132810	DEL	-48	2132858	0.0354815	no
2133151	DEL	-48	2133199	0.00289645	no
2133233	INS	48	2133233	0.00144823	no
2133233	DEL	-48	2133281	0.00362056	no
2133283	DEL	-6849	2140132	0.00144823	no
2134105	DEL	-48	2134153	0.160029	no
2135766	DEL	-48	2135814	0.00325851	no
2135922	DEL	-92	2136014	0.000724113	no
2136569	DEL	-576	2137145	0.00325851	no
2136801	DEL	-192	2136993	0.00506879	no
2137160	DEL	-96	2137256	0.00687907	no
2137252	INS	48	2137252	0.000724113	no
2137542	DEL	-96	2137638	0.0025344	no
2137619	DEL	-862	2138481	0.000724113	no
2137638	INS	144	2137638	0.0115858	no
2137669	DEL	-144	2137813	0.270094	no
2137869	INS	576	2137869	0.000724113	no
2137895	INS	144	2137895	0.00434468	no
2138107	DEL	-48	2138155	0.012672	no
2138108	DEL	-334	2138442	0.00217234	no
2138688	INS	240	2138688	0.00108617	no
2138881	DEL	-48	2138929	0.578928	no
2139332	DEL	-96	2139428	0.182476	no
2139938	INS	48	2139938	0.70782	no
2140460	DEL	-48	2140508	0.117306	no
2140463	INS	96	2140463	0.0155684	no
2140463	INS	384	2140463	0.00181028	no
2140530	DEL	-48	2140578	0.000724113	no
2142042	DEL	-48	2142090	0.18139	no
2142073	INS	25	2142073	0.0231716	no
2142552	INS	96	2142552	0.00217234	no
2142861	DEL	-48	2142909	0.20239	no
2143239	DEL	-48	2143287	0.622013	no
2144782	DEL	-6471	2151253	0.03874	no
2145599	DEL	-192	2145791	0.00217234	no
2146227	DEL	-96	2146323	0.025706	no
2146531	INS	2498	2146531	0.000724113	no
2146679	DEL	-96	2146775	0.0438088	no
2147023	DEL	-47	2147070	0.0608255	no
2147206	INS	1294	2147206	0.286749	no
2147310	INS	47	2147310	0.0557567	no
2147310	DEL	-384	2147694	0.0166546	no
2147569	DEL	-10007	2157576	0.000724113	no
2147832	INS	191	2147832	0.00506879	no
2148169	DEL	-96	2148265	0.00687907	no
2148774	DEL	-1199	2149973	0.0123099	no
2149702	DEL	-957	2150659	0.00144823	no
2150795	INS	2485	2150795	0.00108617	no
2150817	INS	48	2150817	0.000724113	no
2150844	INS	622	2150844	0.00615496	no
2151249	DEL	-48	2151297	0.057929	no

### Sheet: d_chr21
POS	SVTYPE	SVLEN_bp	END	AF	Inside focal element
2652031	DEL	-30	2652061	0.0108617	no
2652077	INS	22	2652077	0.429761	no
2652341	INS	21	2652341	0.0112238	no
2663720	DEL	-1939	2665659	0.00398262	no
2665651	INS	174	2665651	0.0847212	no
2669118	DEL	-38	2669156	0.788921	no
2672312	DEL	-20	2672332	0.000724113	no
2673351	DEL	-32	2673383	0.00217234	no
2688956	DEL	-4187	2693143	0.0152064	no
2695810	DEL	-2393	2698203	0.585445	no
2695879	DEL	-384	2696263	0.00144823	no
2696079	DEL	-432	2696511	0.0133961	no
2696262	INS	480	2696262	0.00724113	no
2696262	INS	960	2696262	0.00760319	no
2696757	INS	142	2696757	0.00651702	no
2698429	INS	48	2698429	0.0148443	no
2701632	DEL	-144	2701776	0.00217234	no
2703702	DEL	-96	2703798	0.000724113	no
2705873	DEL	-48	2705921	0.00181028	no
2706640	DEL	-1008	2707648	0.000724113	no
2706735	DEL	-96	2706831	0.00108617	no
2706831	DEL	-3202	2710033	0.00905141	no
2709016	INS	333	2709016	0.0104996	no
2709173	INS	240	2709173	0.00108617	no
2709184	DEL	-1580	2710764	0.0025344	no
2709423	INS	240	2709423	0.0170167	no
2709446	INS	48	2709446	0.000724113	no
2710438	DEL	-96	2710534	0.53874	no
2711090	DEL	-480	2711570	0.00108617	no
2711226	DEL	-336	2711562	0.497104	no
2711484	DEL	-48	2711532	0.0231716	no
2712261	DEL	-48	2712309	0.000724113	no
2712729	DEL	-48	2712777	0.00289645	no
2712844	DEL	-575	2713419	0.0025344	no
2713722	DEL	-96	2713818	0.00108617	no
2714076	INS	286	2714076	0.00868936	no
2714076	INS	144	2714076	0.00108617	no
2714567	DEL	-95	2714662	0.419986	no
2714997	DEL	-48	2715045	0.00362056	no
2715193	INS	96	2715193	0.0083273	no
2715700	DEL	-384	2716084	0.00362056	no
2717170	DEL	-48	2717218	0.000724113	no
2717268	INS	48	2717268	0.0430847	no
2717491	DEL	-48	2717539	0.00506879	no
2717584	INS	48	2717584	0.00651702	no
2720152	DEL	-48	2720200	0.184287	no
2720840	DEL	-49	2720889	0.00108617	no
2722218	DEL	-96	2722314	0.000724113	no
2722556	DEL	-48	2722604	0.537654	no
2723858	INS	48	2723858	0.0850833	no
2724359	INS	144	2724359	0.070601	no
2724471	INS	48	2724471	0.0745836	no
2724875	INS	576	2724875	0.0517741	no
2725176	INS	96	2725176	0.00362056	no
2725906	DEL	-48	2725954	0.00144823	no
2726337	DEL	-859	2727196	0.00144823	no
2728080	INS	48	2728080	0.0220854	no
2728432	INS	48	2728432	0.0235337	no
2729045	DEL	-48	2729093	0.00108617	no
2730375	INS	96	2730375	0.00905141	no
2731447	INS	144	2731447	0.00941347	no
2731847	DEL	-192	2732039	0.00144823	no
2732686	DEL	-47	2732733	0.109703	no
2735816	DEL	-670	2736486	0.00108617	no
2735882	INS	144	2735882	0.000724113	no
2736160	INS	48	2736160	0.0550326	no
2736161	DEL	-286	2736447	0.00108617	no
2736856	INS	48	2736856	0.00144823	no
2736886	DEL	-48	2736934	0.0930485	no
2737943	INS	48	2737943	0.133599	no
2738068	INS	240	2738068	0.000724113	no
2738421	DEL	-48	2738469	0.00506879	no
2738468	INS	96	2738468	0.013034	no
2740598	INS	96	2740598	0.000724113	no
2741611	DEL	-144	2741755	0.00144823	no
2742743	DEL	-6471	2749214	0.0119479	no
2743546	DEL	-192	2743738	0.00108617	no
2744188	DEL	-96	2744284	0.0242578	no
2744640	DEL	-96	2744736	0.0391021	no
2744984	DEL	-47	2745031	0.0539464	no
2745167	INS	1294	2745167	0.255612	no
2745188	DEL	-48	2745236	0.0133961	no
2746807	DEL	-1583	2748390	0.0235337	no
2747663	DEL	-957	2748620	0.00398262	no
2748778	INS	48	2748778	0.00144823	no
2749634	DEL	-48	2749682	0.000724113	no
2750484	INS	96	2750484	0.0611875	no
2750581	DEL	-48	2750629	0.00217234	no
2750586	INS	48	2750586	0.00108617	no
2750606	INS	240	2750606	0.00506879	no
2752502	DEL	-96	2752598	0.000724113	no
2752659	DEL	-144	2752803	0.00108617	no
2753024	DEL	-48	2753072	0.00362056	no
2753143	DEL	-95	2753238	0.105358	no
2753260	DEL	-288	2753548	0.000724113	no
2753751	INS	48	2753751	0.384504	no
2754039	INS	96	2754039	0.0025344	no
2754155	INS	144	2754155	0.00217234	no
2754563	DEL	-144	2754707	0.00506879	no
2754711	INS	625	2754711	0.00108617	no
2754711	DEL	-48	2754759	0.363143	no
2754989	INS	48	2754989	0.351557	no
2755601	INS	96	2755601	0.0358436	no
2755608	DEL	-48	2755656	0.313903	no
2757687	DEL	-48	2757735	0.00108617	no
2757820	DEL	-575	2758395	0.00217234	no
2758113	INS	96	2758113	0.203114	no
2758198	DEL	-192	2758390	0.000724113	no
2758973	DEL	-1437	2760410	0.00470673	no
2759177	DEL	-575	2759752	0.000724113	no

### Sheet: e_chr22
POS	SVTYPE	SVLEN_bp	END	AF	Inside focal element
4367343	INS	94	4367343	0.100652	no
4368042	INS	47	4368042	0.00217234	no
4374401	DEL	-32	4374433	0.414193	no
4374509	DEL	-32	4374541	0.0365677	no
4374629	INS	25	4374629	0.504707	no
4387948	DEL	-30	4387978	0.00868936	no
4387994	INS	20	4387994	0.323316	no
4388258	INS	23	4388258	0.00687907	no
4401555	INS	174	4401555	0.00362056	no
4405019	DEL	-20	4405039	0.0543085	no
4430501	DEL	-9693	4440194	0.00181028	no
4432561	DEL	-480	4433041	0.0184649	no
4434772	DEL	-502	4435274	0.000724113	no
4435636	DEL	-48	4435684	0.0206372	no
4439502	DEL	-144	4439646	0.000724113	no
4440082	DEL	-144	4440226	0.0199131	no
4440480	DEL	-48	4440528	0.00181028	no
4445255	DEL	-288	4445543	0.000724113	no
4446843	DEL	-192	4447035	0.00325851	no
4447087	DEL	-480	4447567	0.044895	no
4447375	DEL	-288	4447663	0.00615496	no
4447586	DEL	-336	4447922	0.00144823	no
4450042	INS	30	4450042	0.131064	no
4450297	INS	24	4450297	0.0307748	no
4459994	INS	32	4459994	0.00108617	no
4462231	DEL	-21	4462252	0.0901521	no

### Sheet: Analysis notes
Field	Value
SV dataset	CoLoRSdb.CHM13.v1.0.0.pbsv.jasmine.vcf.gz
Samples with data	1381
Reference	CHM13v2 / hs1
Repeat annotation	CenSat v2.0 converted from UCSC censat.bb
Window	110 kb centered on each focal K111-family element
SV placement	VCF POS/start coordinate
Y axis	Signed SVLEN on symlog scale: insertions positive, deletions negative
Figure	Extended Data Fig. 4 (panels a–e)
