## Supplementary material for "Human-specific remodeling of an endogenous retrovirus shapes structural diversity at acrocentric nucleolar organizer regions": Source Data_Extended Data Figure 5

### Sheet: ED Fig 5a
Chromosome	Element	Core bp	Core SV starts	Local CER bp	Local CER SV starts	Core SV/Mb	Local CER SV/Mb
chr13	K222	6253	3	48870	44	479.77	900.348
chr14	soloLTR	968	0	65969	118	0	1788.72
chr15	K111	9189	1	66404	133	108.826	2002.89
chr21	soloLTR	968	0	62488	93	0	1488.29
chr22	truncated soloLTR	873	0	38752	12	0	309.661
Aggregate comparison	Value		95% CI rate ratio
Core SV density / Mb	219.166		Lower	0.0419665
Local CER SV density / Mb	1416.01		Upper	0.399391
Rate ratio	0.154777
Two-sided conditional binomial P	5.6584e-07

### Sheet: ED Fig 5b
Distance bin (kb)	Start bp	End bp	CER exposure bp	SV starts	SV density / Mb
0–1	0	1000	8998	14	1555.9
1–2	1000	2000	9000	11	1222.22
2–5	2000	5000	27000	33	1222.22
5–10	5000	10000	45000	74	1644.44
10–25	10000	25000	92284	101	1094.45
25–50	25000	50000	100201	167	1666.65
0–5 kb versus 5–50 kb	Value
Rate ratio	0.895045
95% CI	0.666–1.185
Two-sided conditional binomial P	0.494243

### Sheet: Analysis notes
Figure:	Extended Data Fig. 5
Item	Description
Dataset	CoLoRSdb CHM13v2 v1.0.0 pbsv/Jasmine VCF; 1,381 samples with data.
Focal loci	chr13 K222; chr14 soloLTR; chr15 K111; chr21 soloLTR; chr22 truncated soloLTR.
SV assignment	VCF start coordinate.
Matched background	CenSat-annotated CER sequence within 50 kb of each focal element; focal element sequence excluded.
Distance analysis	CER-only sequence was binned by distance from the nearest focal-element boundary: 0–1, 1–2, 2–5, 5–10, 10–25 and 25–50 kb.
Statistics	Two-sided conditional binomial rate comparisons using SV counts and analyzed sequence exposure; exact 95% confidence intervals.
Interpretation	K111-family cores are strongly depleted for SV starts relative to local CER. CER SV density does not increase specifically within 0–5 kb of the element compared with 5–50 kb CER.
