## Supplementary material for "Human-specific remodeling of an endogenous retrovirus shapes structural diversity at acrocentric nucleolar organizer regions": Source Data_Extended Data Figure 8

### Sheet: README
Source Data - Extended Data Fig. 8
Figure	Extended Data Fig. 8 | Independent raw-molecule validation of HG00733 parental-affinity transitions
Panel a	Per-library raw ONT molecule support for the 229,125-bp PAT-like to MAT-like transition.
Panel b	Per-library raw ONT molecule support for the 348,375-bp MAT-like to PAT-like transition.
Statistics	Exact two-sided sign tests use non-tied molecules only. Assembly circular-shift permutation P values are reported separately.
Important	HG002 scaffold_44 data have been removed from this workbook because the revised manuscript assigns those analyses to Extended Data Fig. 7.
Primary source	Source_Data_Extended_Data_Fig_8(2).xlsx

### Sheet: ED8a_HG00733_229kb
Library	Qualified molecules	Predicted PAT→MAT	Opposite direction	Ties	Support fraction	Panel
Library 1	12	12	0	0	1	8a
Library 2	23	21	2	0	0.913043	8a
Library 3	18	18	0	0	1	8a
All	53	51	2	0	0.962264	8a
Assembly circular-shift permutation P	0.0006
Exact two-sided sign-test P	3.17968e-13
Non-tied molecules used in sign test	53

### Sheet: ED8b_HG00733_348kb
Library	Qualified molecules	Predicted MAT→PAT	Opposite direction	Ties	Support fraction (non-tied)	Panel
Library 1	27	24	2	1	0.923077	8b
Library 2	28	26	2	0	0.928571	8b
Library 3	30	27	3	0	0.9	8b
All	85	77	7	1	0.916667	8b
Assembly circular-shift permutation P	0.019398
Exact two-sided sign-test P (ties excluded)	5.13756e-16
Non-tied molecules used in sign test	84

### Sheet: Statistics
Panel	Analysis	Test	Null	N non-tied	Predicted-direction	Opposite-direction	Two-sided P	Assembly permutation P
8a	HG00733 229,125-bp transition	Exact sign test	P(predicted direction)=0.5	53	51	2	3.17968e-13	0.0006
8b	HG00733 348,375-bp transition	Exact sign test	P(predicted direction)=0.5	84	77	7	5.13756e-16	0.019398
