## Supplementary material for "Human-specific remodeling of an endogenous retrovirus shapes structural diversity at acrocentric nucleolar organizer regions": Source Data_Extended Data Figure 9

### Sheet: Extended Data Fig. 9
Extended Data Fig. 9 | Source Data
K111-derived sequences remain associated with nucleolin following nucleolar disruption
Figure row	Probe / sequence class	Probe channel	Nucleolin channel	Nuclear stain / merged image
Top	K111	Alexa Fluor 488 (green)	Nucleolin IF (red)	DAPI (blue); merged image shown
Middle	K222	Alexa Fluor 488 (green)	Nucleolin IF (red)	DAPI (blue); merged image shown
Bottom	soloLTR	Alexa Fluor 488 (green)	Nucleolin IF (red)	DAPI (blue); merged image shown
Source-data note	Extended Data Fig. 9 contains representative IF-FISH microscopy images and no quantitative graph or statistical analysis. Therefore, there are no numerical values underlying this figure. The source data consist of the original fluorescence microscopy images used to assemble the representative K111, K222 and soloLTR panels.
Experimental context	BJ5Ta cells; cytospin-associated nucleolar/nuclear disruption. Probe signals are green, nucleolin is red and DAPI is blue. Insets show representative nuclei.
Replicates	Images are representative of three independent experiments (n = 3).
