## Supplementary material for "Human-specific remodeling of an endogenous retrovirus shapes structural diversity at acrocentric nucleolar organizer regions": Source Data_Figure 4

### Sheet: Fig 4a
Repeat class	Class bp	SV starts	SV starts/Mb	Complement bp	Complement SV starts	Complement SV starts/Mb	Rate ratio	log2 rate ratio	95% CI lower RR	95% CI upper RR	95% CI lower log2 RR	95% CI upper log2 RR	Two-sided conditional binomial P	BH FDR q
HSAT1A	8794564	37024	4209.87	80307306	71321	888.101	4.74031	2.24498	4.68104	4.80027	2.22683	2.26311	<1e-300	<2e-300
HSAT3	15555446	39054	2510.63	73546424	69291	942.14	2.66482	1.41404	2.63191	2.69811	1.39611	1.43195	<1e-300	<2e-300
BSAT	6116949	8809	1440.1	82984921	99536	1199.45	1.20063	0.263797	1.17463	1.22709	0.232204	0.295247	7.03e-58	1.0545e-57
CER	969348	1009	1040.91	88132522	107336	1217.89	0.854677	-0.226548	0.802516	0.909355	-0.317398	-0.137084	4.01e-7	4.812e-07
K111-family	18251	4	219.166	89083619	108341	1216.17	0.18021	-2.47225	0.0491002	0.461422	-4.34813	-1.11584	5.85e-6	5.85e-06
rDNA	9928083	1128	113.617	79173787	107217	1354.2	0.0838999	-3.57519	0.0790504	0.0889707	-3.66108	-3.49053	<1e-300	<2e-300

### Sheet: Fig 4b
Chromosome	Element	Start	End	Total SVs	Rare AF <1%	Intermediate AF 1–<5%	Common AF ≥5%	Rare fraction	Intermediate fraction	Common fraction
chr13	K222	5381823	5388076	801	620	121	60	0.774032	0.151061	0.0749064
chr14	soloLTR	1698125	1699093	1374	1095	178	101	0.796943	0.129549	0.073508
chr15	K111	2092086	2101275	584	394	103	87	0.674658	0.17637	0.148973
chr21	soloLTR	2704538	2705506	406	246	91	69	0.605911	0.224138	0.169951
chr22	truncated soloLTR	4408446	4409319	376	265	65	46	0.704787	0.172872	0.12234

### Sheet: Fig 4c summary
Metric	Value
Chromosome	chr21
Element	soloLTR
Element interval	chr21:2704538-2705506
Element length (bp)	968
Displayed window	chr21:2650022-2760022
Window size (bp)	110000
Total SVs displayed	110
Insertions	44
Deletions	66
SV start sites in soloLTR	0
CER annotation interval	chr21:2692050-2762174
SV assignment	VCF POS/start coordinate

### Sheet: Fig 4d frequencies
Distal 3′LTR class	Count	Total non-truncated LTRs	Percent	Interpretation
No distal erosion	496	520	0.953846	No 9-bp or 12-bp distal erosion
9-bp erosion	23	520	0.0442308	959-bp erosion class
12-bp erosion	1	520	0.00192308	956-bp nested erosion class

### Sheet: Fig 4d structure
Representative class	Length_bp	Distal erosion_bp	Note	Representative distal sequence
Reference-length example	968	0	Representative boundary sequence; not used as the denominator-complete frequency class	AACCCACAGGTGTGGAGGGGCAACCCACCCCTTCA
9-bp erosion	959	9	Distal erosion	AACCCACAGGTGTGGAGGGGCAACCC
12-bp erosion	956	12	Nested distal erosion class	AACCCACAGGTGTGGAGGGGCAA

### Sheet: Fig 4d individuals
Metric	Count	Percent
Individuals with distal 3′LTR erosion	18	0.39

### Sheet: Analysis notes
Item	Definition
Figure	Main Figure 4 (panels a–d)
Assembly	T2T-CHM13v2.0 / UCSC hs1
SV dataset	CoLoRSdb.CHM13.v1.0.0.pbsv.jasmine.vcf.gz
Samples with data	1381
CenSat source	UCSC CenSat v2.0 (censat.bb), converted to BED for analysis
SV assignment	Structural variants were assigned by VCF POS/start coordinate.
Fig. 4a domain	Acrocentric p-arm sequence on chr13, chr14, chr15, chr21 and chr22, from coordinate 0 to the CenSat q_arm boundary.
Fig. 4a statistics	Two-sided conditional binomial rate comparison; exact 95% confidence intervals; Benjamini–Hochberg FDR across six repeat classes.
Fig. 4b window	Element start −500,000 bp through element end +500,000 bp.
Fig. 4b AF classes	Rare AF<1%; intermediate 1%≤AF<5%; common AF≥5%.
Fig. 4c window	110 kb centered on chr21 soloLTR (chr21:2704538-2705506; 968 bp).
Fig. 4c display	Signed SVLEN on symlog scale: insertions positive, deletions negative.
Fig. 4d denominator	520 non-truncated LTRs; erosion classes are 9-bp and 12-bp distal 3′LTR erosion.
Fig. 4d individuals	Distal 3′LTR erosion detected in 18 of 46 individuals (39%).
Version note	All Figure 4 analyses use CoLoRSdb v1.0.0 consistently; no v1.2.0 values are mixed into this workbook.
