## Supplementary material for "Human-specific remodeling of an endogenous retrovirus shapes structural diversity at acrocentric nucleolar organizer regions": Source Data_Figure 6

### Sheet: Fig. 6A
Individual	K111_type	Child_haplotype	Child_locus	Expected_parent	Rep1_parent	Rep1_G	Rep2_parent	Rep2_G	Child_to_Rep1_D	Child_to_Rep2_D	Within_parent_D	Child_median_D	Remodeling_R	Remodeling_bootstrap_P	Remodeling_support	Fig6A_bootstrap_windows	Remodeling_status
HG002	K222	MAT	HG002#2#chr13	Mother	HG004	G4	HG004	G6	0.0045	0.0169	0.0347	0.0107	-0.0241	1	0	8	No remodeling excess
HG002	K222	MAT	HG002#2#chr15	Mother	HG004	G9	HG004	G1	0.0162	0.0051	0.0129	0.0107	-0.0023	0.730927	0.2691	9	No remodeling excess
HG002	K222	MAT	HG002#2#chr21	Mother	HG004	G6	HG004	G4	0.0048	0.0199	0.0347	0.0124	-0.0224	1	0	8	No remodeling excess
HG002	K222	PAT	HG002#1#chr13	Father	HG003	G3	HG003	G5	0	0.0109	0.0109	0.0055	-0.0055	1	0	8	No remodeling excess
HG002	K222	PAT	HG002#1#chr15	Father	HG003	G3	HG003	G5	0.0538	0.0767	0.0109	0.0652	0.0543	0.09549	0.9045	8	Positive R, not significant
HG002	K222	PAT	HG002#1#chr22	Father	HG003	G3	HG003	G5	0	0.0109	0.0109	0.0055	-0.0055	1	0	8	No remodeling excess
HG002	soloLTR	MAT	HG002#2#chr14	Mother	HG004	G3	HG004	G2	0.1991	0.0766	0	0.1379	0.1379	0.0043	0.9957	8	Supported remodeling
HG002	soloLTR	PAT	HG002#1#chr14	Father	HG003	G3	HG003	G11	0.0103	0.0166	0	0.0134	0.0134	0.10459	0.8954	8	Positive R, not significant
HG002	soloLTR	PAT	HG002#1#chr21	Father	HG003	G8	HG003	G6	0.0057	0.0584	0.0345	0.0321	-0.0024	0.579742	0.4203	6	No remodeling excess
HG002	soloLTR	PAT	HG002 scaffold_44 G1	Father	HG003	G8	HG003	G9	0.2299	0.1667	0.2123	0.1983	-0.014	0.378062	0.6219	5	No remodeling excess
HG002	soloLTR	PAT	HG002 scaffold_44 G2	Father	HG003	G3	HG003	G11	0.389	0.5	0	0.4445	0.4445	0.0001	0.9999	8	Supported remodeling
HG00733	K222	MAT	HG00733#2#JAHEPP020000017.1	Mother	HG00732	G2	HG00732	G3	0.0165	0.015	0.013	0.0158	0.0027	0.40026	0.5997	16	Positive R, not significant
HG00733	K222	MAT	HG00733#2#JAHEPP020000069.1	Mother	HG00732	G1	HG00732	G2	0.2249	0.1139	0.1473	0.1694	0.0221	0.992901	0.0071	46	Positive R, not significant
HG00733	K222	PAT	HG00733#1#JAHEPQ020000048.1	Father	HG00731	G4	HG00731	G2	0.0236	0.292	0.009	0.1578	0.1488	0.053995	0.946	14	Positive R, not significant
HG00733	K222	PAT	HG00733#1#JAHEPQ020000055.1	Father	HG00731	G4	HG00731	G2	0.0051	0.0935	0.009	0.0493	0.0403	1	0	14	Positive R, not significant
HG00733	soloLTR	MAT	HG00733#2#JAHEPP020000016.1	Mother	HG00732	G1	NA	NA									Insufficient expected-parent replicates
HG00733	soloLTR	PAT	HG00733#1#JAHEPQ020000057.1	Father	HG00731	G2	HG00731	G4	0.0309	0.5345	0.1925	0.2827	0.0902	0.875512	0.1245	7	Positive R, not significant
HG00733	soloLTR	PAT	HG00733#1#JAHEPQ020000058.1	Father	HG00731	G2	HG00731	G4	0.0309	0.5345	0.1925	0.2827	0.0902	0.877912	0.1221	7	Positive R, not significant
HG00733	soloLTR	PAT	HG00733#1#JAHEPQ020000060.1	Father	HG00731	G1	HG00731	G2	0.2133	0.3234	0.3351	0.2684	-0.0668	0.9996	0.0004	16	No remodeling excess
HG00733	truncLTR	MAT	HG00733#2#JAHEPP020000089.1	Mother	HG00732	G1	NA	NA									Insufficient expected-parent replicates

### Sheet: Fig. 6B
Trio	Class	Child_haplotype	Child_locus	Best_parent	Best_G	Alternative_parent	Alternative_G	Best_score	Alternative_score	Delta_score	Transmission_bootstrap_P	Fig6B_common_windows	Best_supported_windows	Alternative_supported_windows	Expected_parent	Phase_consistent_best	Transmitted
HG002	K222	MAT	HG002#2#chr13	HG004	G1	HG004	G4	0.7995	0.6739	0.1256	0.061994	16	14	11	HG004	TRUE	FALSE
HG002	K222	MAT	HG002#2#chr15	HG004	G1	HG004	G4	0.8944	0.6938	0.2006	0.0001	15	14	11	HG004	TRUE	TRUE
HG002	K222	MAT	HG002#2#chr21	HG004	G1	HG004	G4	0.8527	0.7049	0.1478	0.030597	15	14	11	HG004	TRUE	TRUE
HG002	K222	PAT	HG002#1#chr13	HG004	G1	HG004	G4	0.8512	0.7154	0.1359	0.053595	15	14	11	HG003	FALSE	FALSE
HG002	K222	PAT	HG002#1#chr15	HG004	G1	HG004	G4	0.8482	0.68	0.1682	0.011699	15	14	11	HG003	FALSE	FALSE
HG002	K222	PAT	HG002#1#chr22	HG004	G1	HG004	G4	0.8512	0.7154	0.1359	0.056594	15	14	11	HG003	FALSE	FALSE
HG002	soloLTR	MAT	HG002#2#chr14	HG004	G2	HG003	G9	0.4236	0.378	0.0456	0.371163	20	9	8	HG004	TRUE	FALSE
HG002	soloLTR	PAT	HG002#1#chr14	HG003	G3	HG004	G2	0.5804	0.472	0.1084	0.184082	20	13	10	HG003	TRUE	FALSE
HG002	soloLTR	PAT	HG002#1#chr21	HG004	G2	HG004	G3	0.6672	0.3971	0.2701	0.0021	19	13	8	HG003	FALSE	FALSE
HG002	soloLTR	PAT	HG002 scaffold_44 G1	HG004	G2	HG003	G3	0.4768	0.3137	0.1631	0.0001	20	10	8	HG003	FALSE	FALSE
HG002	soloLTR	PAT	HG002 scaffold_44 G2	HG003	G3	HG004	G2	0.3669	0.2364	0.1306	0.0002	21	8	6	HG003	TRUE	TRUE
HG00733	K222	MAT	HG00733#2#JAHEPP020000017.1	HG00732	G2	HG00732	G1	0.4245	0.2044	0.2201	0.0001	96	42	22	HG00732	TRUE	TRUE
HG00733	K222	MAT	HG00733#2#JAHEPP020000069.1	HG00732	G1	HG00731	G2	0.5159	0.1277	0.3882	0.0001	82	44	11	HG00732	TRUE	TRUE
HG00733	K222	PAT	HG00733#1#JAHEPQ020000048.1	HG00732	G1	HG00732	G2	0.2966	0.1393	0.1573	0.005899	96	30	17	HG00731	FALSE	FALSE
HG00733	K222	PAT	HG00733#1#JAHEPQ020000055.1	HG00732	G1	HG00732	G2	0.402	0.2219	0.1801	0.0001	96	41	22	HG00731	FALSE	FALSE
HG00733	soloLTR	MAT	HG00733#2#JAHEPP020000016.1	HG00732	G1	HG00731	G2	0.2377	0.2019	0.0358	0.046895	86	25	19	HG00732	TRUE	TRUE
HG00733	soloLTR	PAT	HG00733#1#JAHEPQ020000057.1	HG00731	G2	HG00732	G1	0.1988	0.1919	0.0069	0.188781	77	16	16	HG00731	TRUE	FALSE
HG00733	soloLTR	PAT	HG00733#1#JAHEPQ020000058.1	HG00731	G2	HG00732	G1	0.1822	0.1759	0.0063	0.19758	84	16	16	HG00731	TRUE	FALSE
HG00733	soloLTR	PAT	HG00733#1#JAHEPQ020000060.1	HG00731	G1	HG00731	G4	0.2111	0.0337	0.1774	0.0001	84	22	4	HG00731	TRUE	TRUE
HG00733	truncLTR	MAT	HG00733#2#JAHEPP020000089.1	HG00732	G1	NA	NA	0.6886	0	0.6886		13	9	0	HG00732	TRUE	FALSE

### Sheet: Statistics and notes
Figure 6 Source Data	Nature Genetics source data workbook
Panel	Statistical analysis / interpretation
Fig. 6A	Remodeling analysis. Each row reports expected-parent replicate architectures, child-to-parent distances, within-parent distance, median child distance, Remodeling R, bootstrap P value, remodeling support, number of bootstrap windows and final remodeling status.
Fig. 6A significance	Supported remodeling is defined by the panel analysis as bootstrap P < 0.05. The plotted significant black bars are HG002 MAT soloLTR chr14 (P = 0.0043) and HG002 scaffold_44 G2 (P = 0.0001).
Fig. 6B	Transmission analysis. Each row reports best and alternative parental matches, transmission scores, Delta score, bootstrap P value, common informative windows, supported windows, expected parent, phase consistency and final transmission call.
Fig. 6B significance	A plotted black bar requires a significant bootstrap result (P < 0.05) AND a best parental match consistent with the phased expected parent. Significant cross-parent best matches are retained in the source data but are not classified as transmitted.
Fig. 6B significant phase-consistent loci	HG002 MAT K222 chr15; HG002 MAT K222 chr21; HG002 scaffold_44 G2; HG00733 MAT K222 JAHEPP020000017.1; HG00733 MAT K222 JAHEPP020000069.1; HG00733 MAT soloLTR JAHEPP020000016.1; HG00733 PAT soloLTR JAHEPQ020000060.1.
Bootstrap P values	Empirical bootstrap P values are reported as generated by the corresponding analysis. Values are not replaced by significance stars in the source-data workbook.
Window counts	Fig. 6A reports the remodeling bootstrap-window count. Fig. 6B reports common informative windows and best/alternative supported-window counts.
scaffold_44 nomenclature	The two HG002 paternal scaffold_44 loci are explicitly labeled HG002 scaffold_44 G1 and HG002 scaffold_44 G2.
Integrated classification	The 'Fig. 6 classification' sheet combines the two independent panel analyses. 'Transmitted' requires a phase-consistent best-parent match and transmission bootstrap P<0.05. 'Remodeled' requires supported remodeling in Fig. 6A (bootstrap P<0.05).
Unknown/undetermined	A missing remodeling statistic caused by insufficient expected-parent replicates is reported as 'Undetermined', never as absence of remodeling. Significant cross-parent similarity is retained in Fig. 6B but is not classified as transmission.
Joint result	HG002 scaffold_44 G2 is the locus supported as both phase-consistently transmitted and remodeled (transmission P=0.0002; remodeling R=0.4445, P=0.0001).

### Sheet: Fig. 6 classification
Individual	K111_type	Child_haplotype	Child_locus	Transmitted	Transmission_bootstrap_P	Best_parent	Best_G	Phase_consistent_best	Remodeled	Remodeling_R	Remodeling_bootstrap_P	Combined_classification
HG002	K222	MAT	HG002#2#chr13	No	0.061994	HG004	G1	TRUE	No	-0.0241	1	No supported remodeling; transmission unresolved
HG002	K222	MAT	HG002#2#chr15	Yes	0.0001	HG004	G1	TRUE	No	-0.0023	0.730927	Transmitted; no significant remodeling
HG002	K222	MAT	HG002#2#chr21	Yes	0.030597	HG004	G1	TRUE	No	-0.0224	1	Transmitted; no significant remodeling
HG002	K222	PAT	HG002#1#chr13	No	0.053595	HG004	G1	FALSE	No	-0.0055	1	No supported remodeling; transmission unresolved
HG002	K222	PAT	HG002#1#chr15	No	0.011699	HG004	G1	FALSE	No	0.0543	0.09549	No supported remodeling; transmission unresolved
HG002	K222	PAT	HG002#1#chr22	No	0.056594	HG004	G1	FALSE	No	-0.0055	1	No supported remodeling; transmission unresolved
HG002	soloLTR	MAT	HG002#2#chr14	No	0.371163	HG004	G2	TRUE	Yes	0.1379	0.0043	Remodeled; transmission unresolved
HG002	soloLTR	PAT	HG002 scaffold_44 G1	No	0.0001	HG004	G2	FALSE	No	-0.014	0.378062	No supported remodeling; transmission unresolved
HG002	soloLTR	PAT	HG002 scaffold_44 G2	Yes	0.0002	HG003	G3	TRUE	Yes	0.4445	0.0001	Transmitted + remodeled
HG002	soloLTR	PAT	HG002#1#chr14	No	0.184082	HG003	G3	TRUE	No	0.0134	0.10459	No supported remodeling; transmission unresolved
HG002	soloLTR	PAT	HG002#1#chr21	No	0.0021	HG004	G2	FALSE	No	-0.0024	0.579742	No supported remodeling; transmission unresolved
HG00733	K222	MAT	HG00733#2#JAHEPP020000017.1	Yes	0.0001	HG00732	G2	TRUE	No	0.0027	0.40026	Transmitted; no significant remodeling
HG00733	K222	MAT	HG00733#2#JAHEPP020000069.1	Yes	0.0001	HG00732	G1	TRUE	No	0.0221	0.992901	Transmitted; no significant remodeling
HG00733	K222	PAT	HG00733#1#JAHEPQ020000048.1	No	0.005899	HG00732	G1	FALSE	No	0.1488	0.053995	No supported remodeling; transmission unresolved
HG00733	K222	PAT	HG00733#1#JAHEPQ020000055.1	No	0.0001	HG00732	G1	FALSE	No	0.0403	1	No supported remodeling; transmission unresolved
HG00733	soloLTR	MAT	HG00733#2#JAHEPP020000016.1	Yes	0.046895	HG00732	G1	TRUE	Undetermined			Transmitted; remodeling undetermined
HG00733	soloLTR	PAT	HG00733#1#JAHEPQ020000057.1	No	0.188781	HG00731	G2	TRUE	No	0.0902	0.875512	No supported remodeling; transmission unresolved
HG00733	soloLTR	PAT	HG00733#1#JAHEPQ020000058.1	No	0.19758	HG00731	G2	TRUE	No	0.0902	0.877912	No supported remodeling; transmission unresolved
HG00733	soloLTR	PAT	HG00733#1#JAHEPQ020000060.1	Yes	0.0001	HG00731	G1	TRUE	No	-0.0668	0.9996	Transmitted; no significant remodeling
HG00733	truncLTR	MAT	HG00733#2#JAHEPP020000089.1	Unknown		HG00732	G1	TRUE	Undetermined			Unresolved
