## Supplementary material for "Human-specific remodeling of an endogenous retrovirus shapes structural diversity at acrocentric nucleolar organizer regions": Source Data_Figure 8

### Sheet: README
Figure 8 | Source Data
K111-derived sequences associate with nucleolar compartments
Item	Details
Figure	Fig. 8
Cell line	BJ5Ta
Analysis	Pearson correlation between paired K111-family probe and nucleolin fluorescence intensities
Unit of analysis	Probe-associated ROI (individual probe punctum)
ROIs per sequence class	50
Independent experiments	3
Software	Fiji (ImageJ), Coloc 2
Note	The supplied numerical worksheet does not encode which independent experiment each ROI came from; the 50 ROI measurements per sequence class are therefore reported without experiment-level identifiers.
Sequence class	n (ROIs)	Pearson r	Figure panel
K111	50	0.627686	Top
K222	50	0.743791	Middle
soloLTR	50	0.76254	Bottom

### Sheet: Fig 8 Source Data
K111				K222				soloLTR
ROI	Probe fluorescence intensity	Nucleolin fluorescence intensity		ROI	Probe fluorescence intensity	Nucleolin fluorescence intensity		ROI	Probe fluorescence intensity	Nucleolin fluorescence intensity
1	0.8214	0.779		1	0.8214	0.6897		1	0.05	0.41
2	0.0684	0.1982		2	0.6745	0.8361		2	0.0684	0.1549
3	0.0867	0.364		3	0.399	0.59		3	0.0867	0.5125
4	0.1051	0.5499		4	0.4173	0.6624		4	0.1051	0.5573
5	0.1235	0.2222		5	0.4357	0.7935		5	0.1235	0
6	0.1418	0.2478		6	0.4541	0.477		6	0.8582	0.5979
7	0.3071	0.0426		7	0.4724	0.6823		7	0.8765	0.7398
8	0.3255	0.3018		8	0.1786	0.2899		8	0.8949	0.875
9	0.3439	0.2573		9	0.1969	0.5335		9	0.9133	0.7562
10	0.5643	0.51		10	0.2153	0.2413		10	0.2153	0.1442
11	0.5459	0.6474		11	0.2337	0.3107		11	0.2337	0.475
12	0.252	0.2739		12	0.252	0.3896		12	0.252	0.5268
13	0.2704	0.4471		13	0.2704	0.6134		13	0.5092	0.5937
14	0.2888	0		14	0.2888	0.3607		14	0.5276	0.724
15	0.1602	0.606		15	0.3071	0.416		15	0.5459	0.775
16	0.1786	0.4696		16	0.3255	0.9		16	0.5643	0.6957
17	0.1969	0.1967		17	0.3439	0.9		17	0.5827	0.7642
18	0.2153	0.4249		18	0.3622	0.7944		18	0.3255	0.2523
19	0.5827	0.5786		19	0.3806	0.6331		19	0.3806	0.6958
20	0.601	0.5099		20	0.05	0.1687		20	0.399	0.4805
21	0.6194	1		21	0.0684	0.3971		21	0.4173	0.4793
22	0.6378	0.6511		22	0.0867	0.3306		22	0.4357	0.5552
23	0.6561	0.5044		23	0.1418	0.517		23	0.4541	0.806
24	0.4724	0.2765		24	0.1602	0.0801		24	0.4724	0.5805
25	0.4908	0.4666		25	0.4908	0.4345		25	0.4908	0.5263
26	0.5092	0.5697		26	0.5092	0.5703		26	0.1418	0.1658
27	0.95	0.7411		27	0.5276	0.7475		27	0.1602	0.3947
28	0.2337	0.2429		28	0.5459	0.5108		28	0.1786	0.2
29	0.3622	0.5265		29	0.5643	0.7053		29	0.1969	0.3278
30	0.3806	0.293		30	0.5827	0.6245		30	0.8398	1
31	0.399	0.207		31	0.601	0.6409		31	0.601	0.9984
32	0.4173	0.7778		32	0.6194	0.4062		32	0.6194	0.8189
33	0.4357	0.4397		33	0.6378	0.5074		33	0.6378	0.5963
34	0.4541	0.5181		34	0.6561	0.6181		34	0.6561	0.6455
35	0.7847	0.8739		35	0.9316	0.95		35	0.6745	0.8288
36	0.8031	0.8115		36	0.6929	0.7205		36	0.6929	0.9913
37	0.9133	1		37	0.7112	0.7625		37	0.7112	0.9229
38	0.7296	0.4242		38	0.7296	0.9		38	0.95	0.7411
39	0.748	0		39	0.748	0.6173		39	0.748	0.4971
40	0.7663	0.7604		40	0.7663	0.7778		40	0.7663	0.7562
41	0.6929	0.4702		41	0.7847	0.7658		41	0.7847	0.8709
42	0.7112	0.7018		42	0.8031	0.5267		42	0.8031	0.9372
43	0.05	0.3098		43	0.1235	0.2573		43	0.8214	0.8543
44	0.8398	0.7549		44	0.8398	0.8342		44	0.2704	0.4154
45	0.8582	0.55		45	0.8582	0.8387		45	0.2888	0.6692
46	0.8765	0.7077		46	0.8765	0.7946		46	0.3071	0.5799
47	0.8949	0.7694		47	0.8949	0.926		47	0.9316	0.8528
48	0.6745	0.25		48	0.9133	0.873		48	0.3439	0.6553
49	0.9316	0.8954		49	0.1051	0.1507		49	0.3622	0.3948
50	0.5276	0.3582		50	0.95	0.9474		50	0.7296	0.6917
