## Supplementary_Table_2 for "Human-specific remodeling of an endogenous retrovirus shapes structural diversity at acrocentric nucleolar organizer regions"

### Sheet: Supplementary Table 2
Supplementary Table 2. Quantitative comparison of human and chimpanzee K111-associated NOR-boundary repeat architecture.
Values are in kilobases (kb). HSA denotes the corresponding human syntenic chromosome. Blank cells indicate that no corresponding element/block is represented in the comparison. truncLTR, truncated soloLTR.
Species	Locus	rDNA-BSAT1 gap (kb)	BSAT1 (kb)	BSAT1-BSAT2 gap (kb)	BSAT2 (kb)	BSAT2-CER gap (kb)	rDNA-side CER (kb)	K111-family state	Element (kb)	Outer-side CER (kb)
Human	chr13	119.7	12.46	170.4	12.17	31.3	36.45	K222	6.25	12.42
Human	chr14	118	12.44	169.4	12.23	31.5	56.8	soloLTR	0.97	15.97
Human	chr15	118	12.48	167.7	12.22	31.5	63.27	K111	9.19	16.4
Human	chr21	119.7	12.43	170.5	12.22	31.3	56.67	soloLTR	0.97	12.49
Human	chr22	119.7	12.45	169.8	12.24	31.5	38.75	truncLTR	0.87
Chimp	HSA13	122.1	12.27	164.7	11.89	30.4	55.86	K111	9.18	36.55
Chimp	HSA14	118.8	12.33	164.7	11.89	30.3	54.71	K111	9.18	37.62
Chimp	HSA18	119.4	12.31	163.2	11.85	30.4	62.95	K111	9.18	37.6
Chimp	HSA21	121	12.27	167.6	11.96	29.7	54.71	K111	9.18	37.58
Chimp	HSA22	120.4	12.32	164.3	12.39	29.7	417.61	absent
